# Structure-based inhibitors reveal roles for the clathrin terminal domain and its W-box binding site in CME

**DOI:** 10.1101/2020.01.24.919092

**Authors:** Zhiming Chen, Rosa Mino, Marcel Mettlen, Peter Michaely, Madhura Bhave, Dana Kim Reed, Sandra L. Schmid

## Abstract

Clathrin-mediated endocytosis (CME) occurs via the formation of clathrin-coated vesicles from clathrin-coated pits (CCPs). Clathrin is recruited to CCPs through interactions between the AP2 complex and its N-terminal domain (TD), which in turn recruits endocytic accessory proteins. Inhibitors of CME that interfere with clathrin function have been described, but their specificity and mechanisms of action are unclear. Here we show that overexpression of the TD with or without the distal leg specifically inhibits CME and CCP dynamics by perturbing clathrin interactions with AP2 and SNX9. We designed small membrane-penetrating peptides that mimic the four known binding sites on the TD. A peptide, Wbox2, designed to mimic to the W-box motif binding surface on TD binds to SNX9 and AP2, and potently and acutely inhibits CME, while not perturbing AP1-dependent lysosomal trafficking from the Golgi or bulk, fluid phase endocytosis.

**Summary:** Chen et al define the role the N-terminal domain (TD) of clathrin heavy chain in early and late stages of clathrin-mediated endocytosis, and guided by its structure, design a membrane-penetrating peptide, Wbox2, that acutely and potently inhibits CME.
