## Supplementary material for "Structure-based inhibitors reveal roles for the clathrin terminal domain and its W-box binding site in CME": Table S1

### Sheet: clathrin-mediated endocytosis
Trial#1							Abundance ratios
Description	Description	Coverage [%]	# PSMs	MW [kDa]	Abundance: control	Abundance: TDD	TDD/Ctrl
Q00610	Clathrin heavy chain 1 OS=Homo sapiens GN=CLTC PE=1 SV=5 (bait protein grouped with this)	64	525	191.5	9.20711e+07	1.75934e+10	191.085
V9HW22	Epididymis luminal protein 33 OS=Homo sapiens GN=HEL-S-72p PE=2 SV=1	71	111	70.9	7.02353e+07	3.32736e+08	4.73745
P63261	Actin, cytoplasmic 2 OS=Homo sapiens GN=ACTG1 PE=1 SV=1	56	85	41.8	2.04832e+08	4.16201e+08	2.03192
Q14247	Src substrate cortactin OS=Homo sapiens GN=CTTN PE=1 SV=2	60	71	61.5	8.84789e+07	1.29523e+08	1.46388
O95782	AP-2 complex subunit alpha-1 OS=Homo sapiens GN=AP2A1 PE=1 SV=3	39	44	107.5	19612164	5.0972e+07	2.599
O94973-2	Isoform 2 of AP-2 complex subunit alpha-2 OS=Homo sapiens GN=AP2A2	36	30	104	5.57159e+06	1.93569e+07	1.79669
P63010	AP-2 complex subunit beta OS=Homo sapiens OX=9606 GN=AP2B1 PE=1 SV=1	38	45	105.6	2.4377e+07	6.74912e+07	1.46918
Q9Y5X1	Sorting nexin 9=Homo sapiens PE=SNX9 SV=1	59	43	66.5	7.71747e+07	1.44585e+08	1.87347
E9PFW3	AP-2 complex subunit mu OS=Homo sapiens GN=AP2M1 PE=1 SV=1	45	31	52.3	2.3458e+07	5.31044e+07	2.2638
Q9UNF0	Protein kinase C and casein kinase substrate in neurons protein 2 OS=Homo sapiens GN=PACSIN2 PE=1 SV=2	31	17	55.7	5.42192e+07	5.14942e+06	0.0949741
M0QYZ2	AP-2 complex subunit sigma OS=Homo sapiens GN=AP2S1 PE=1 SV=1	29	4	18.9	1.39016e+06	5.75258e+06	4.13806
B0LPF3	Growth factor receptor-bound protein 2 OS=Homo sapiens GN=GRB2 PE=2 SV=1	8	4	25.2	1.55446e+06	2.09152e+06	1.3455
Q96RF0	Sorting nexin-18 OS=Homo sapiens GN=SNX18 PE=1 SV=2	5	3	68.9	106964	251642	2.35259
Q99961	Endophilin-A2 OS=Homo sapiens GN=SH3GL1 PE=1 SV=1	3	2	41.5	207051	269644	1.30231
Q53R19	Arp2/3 complex 34 kDa subunit OS=Homo sapiens GN=ARPC2 PE=2 SV=1	3	1	34.3		321244	TDD only
A0A024RAI1	ARP3 actin-related protein 3 homolog (Yeast), isoform CRA_a OS=Homo sapiens GN=ACTR3 PE=3 SV=1	3	1	47.3	13458.6	134549	9.99723
P09497	Clathrin light chain B OS=Homo sapiens GN=CLTB PE=1 SV=1	6	1	25.2		68858.7	TDD only
P42566	Epidermal growth factor receptor substrate 15 OS=Homo sapiens GN=EPS15 PE=1 SV=2	2	1	98.6			#VALUE!
A0A0S2Z4R4	Hepatocyte growth factor-regulated tyrosine kinase substrate isoform 1 (Fragment) OS=Homo sapiens GN=HGS PE=2 SV=1	1	1	86.1		134577	TDD only
Q15811	Intersectin-1 OS=Homo sapiens GN=ITSN1 PE=1 SV=3	1	1	195.3		86752.9	TDD only
Q9NZM3	Intersectin-2 OS=Homo sapiens GN=ITSN2 PE=1 SV=3	1	1	193.3			#VALUE!
L7RRS0	Phosphatidylinositol-4-phosphate 3-kinase, catalytic subunit type 2 alpha OS=Homo sapiens GN=PIK3C2A PE=3 SV=1	1	1	190.6			#VALUE!
Trial#2
Description	Description	Coverage [%]	# PSMs	MW [kDa]	Abundance: control	Abundance: TDD	TDD/Ctrl
Q00610	Clathrin heavy chain 1 OS=Homo sapiens OX=9606 GN=CLTC PE=1 SV=5	66	577	191.5	6.53636e+07	1.40318e+10	214.672
P11142	Heat shock cognate 71 kDa protein OS=Homo sapiens OX=9606 GN=HSPA8 PE=1 SV=1	53	86	70.9	6.60081e+07	2.21233e+08	3.3516
Q14247	Src substrate cortactin OS=Homo sapiens OX=9606 GN=CTTN PE=1 SV=2	63	74	61.5	7.22101e+07	9.17278e+07	1.27029
Q9Y5X1	Sorting nexin-9 OS=Homo sapiens OX=9606 GN=SNX9 PE=1 SV=1	49	50	66.6	4.45878e+07	5.78698e+07	1.29789
O95782	AP-2 complex subunit alpha-1 OS=Homo sapiens OX=9606 GN=AP2A1 PE=1 SV=3	39	40	107.5	1.33627e+07	3.16628e+07	2.36949
O94973	AP-2 complex subunit alpha-2 OS=Homo sapiens OX=9606 GN=AP2A2 PE=1 SV=2	29	29	103.9	1.3978e+06	3.95894e+06	2.83227
P63010	AP-2 complex subunit beta OS=Homo sapiens OX=9606 GN=AP2B1 PE=1 SV=1	29	29	104.5	8.35598e+06	2.37492e+07	2.84218
Q9UNF0	Protein kinase C and casein kinase substrate in neurons protein 2 OS=Homo sapiens OX=9606 GN=PACSIN2 PE=1 SV=2	37	21	55.7	3.51315e+07	4.2873e+06	0.122036
E9PFW3	AP-2 complex subunit mu OS=Homo sapiens OX=9606 GN=AP2M1 PE=1 SV=1	14	13	52.3	4.59772e+06	8.04581e+06	1.74996
P02786	Transferrin receptor protein 1 OS=Homo sapiens OX=9606 GN=TFRC PE=1 SV=2	11	11	84.8	1.28389e+06	1.9897e+06	1.54974
Q9UBC2	Epidermal growth factor receptor substrate 15-like 1 OS=Homo sapiens OX=9606 GN=EPS15L1 PE=1 SV=1	11	10	94.2	1.20985e+06	1.85077e+06	1.52975
Q8N6T3	ADP-ribosylation factor GTPase-activating protein 1 OS=Homo sapiens OX=9606 GN=ARFGAP1 PE=1 SV=2	16	6	44.6	1.00056e+06	1.02865e+06	1.02807
F8WF69	Clathrin light chain OS=Homo sapiens OX=9606 GN=CLTA PE=1 SV=1	7	5	27.8	1.54069e+06	3.42098e+06	2.22041
M0QYZ2	AP2 complex subunit sigma OS=Homo sapiens OX=9606 GN=AP2S1 PE=1 SV=1	9	3	18.9	785831	2.94896e+06	3.75266
Q13492	Phosphatidylinositol-binding clathrin assembly protein OS=Homo sapiens OX=9606 GN=PICALM PE=1 SV=2	10	3	70.7	155158	421061	2.71376
Q96RF0	Sorting nexin-18 OS=Homo sapiens OX=9606 GN=SNX18 PE=1 SV=2	5	3	68.9	291339	262193	0.899959
P09497	Clathrin light chain B OS=Homo sapiens OX=9606 GN=CLTB PE=1 SV=1	7	2	25.2	562468	1.38629e+06	2.46466
O14641	Segment polarity protein dishevelled homolog DVL-2 OS=Homo sapiens OX=9606 GN=DVL2 PE=1 SV=1	2	2	78.9	41019.8	59405.8	1.44822
P02787	Serotransferrin OS=Homo sapiens OX=9606 GN=TF PE=1 SV=3	2	2	77	146961	328514	2.23538
A0A087WVE4	Sorting nexin-9 (Fragment) OS=Homo sapiens OX=9606 GN=SNX9 PE=1 SV=1	33	2	6.8	69778	80804.8	1.15803
Q2M2I8	AP2-associated protein kinase 1 OS=Homo sapiens OX=9606 GN=AAK1 PE=1 SV=3	2	1	103.8	28960.2	174838	6.0372
P42566	Epidermal growth factor receptor substrate 15 OS=Homo sapiens OX=9606 GN=EPS15 PE=1 SV=2	1	1	98.6		156247	TDD only
Q9UKS6	Protein kinase C and casein kinase substrate in neurons protein 3 OS=Homo sapiens OX=9606 GN=PACSIN3 PE=1 SV=2	4	1	48.5	71767		Ctrl only
Q9BT88	Synaptotagmin-11 OS=Homo sapiens OX=9606 GN=SYT11 PE=1 SV=2	3	1	48.3	106256	101283	0.953197
P52594	Arf-GAP domain and FG repeat-containing protein 1 OS=Homo sapiens OX=9606 GN=AGFG1 PE=1 SV=2	4	1	58.2			#VALUE!
Trial#3
Accession	Description	Coverage [%]	# PSMs	MW [kDa]	Abundance: control	Abundance: TDD	TDD/Ctrl
A0A087WVQ6	Clathrin heavy chain OS=Homo sapiens OX=9606 GN=CLTC PE=1 SV=1	43	213	191.9	1.68966e+07	2.91878e+09	172.744
Q14247	Src substrate cortactin OS=Homo sapiens OX=9606 GN=CTTN PE=1 SV=2	53	130	61.5	1.56022e+08	7.9912e+07	0.512186
P11142	Heat shock cognate 71 kDa protein OS=Homo sapiens OX=9606 GN=HSPA8 PE=1 SV=1	32	54	70.9	3.28983e+07	8.05401e+07	2.44815
Q9Y5X1	Sorting nexin-9 OS=Homo sapiens OX=9606 GN=SNX9 PE=1 SV=1	27	34	66.6	3.02633e+07	2.90836e+07	0.961019
Q9UNF0	Protein kinase C and casein kinase substrate in neurons protein 2 OS=Homo sapiens OX=9606 GN=PACSIN2 PE=1 SV=2	17	32	55.7	1.98707e+07	1.61572e+07	0.81312
O95782	AP-2 complex subunit alpha-1 OS=Homo sapiens OX=9606 GN=AP2A1 PE=1 SV=3	9	8	107.5	446651	4.22348e+06	9.4559
P63010	AP-2 complex subunit beta OS=Homo sapiens OX=9606 GN=AP2B1 PE=1 SV=1	9	8	104.5	336395	7.94685e+06	23.6235
Q9UBC2	Epidermal growth factor receptor substrate 15-like 1 OS=Homo sapiens OX=9606 GN=EPS15L1 PE=1 SV=1	6	7	94.2		349657	TDD only
O94973	AP-2 complex subunit alpha-2 OS=Homo sapiens OX=9606 GN=AP2A2 PE=1 SV=2	5	5	103.9		461950	TDD only
Q9NZM3	Intersectin-2 OS=Homo sapiens OX=9606 GN=ITSN2 PE=1 SV=3	1	5	193.3		90052.5	TDD only
P02786	Transferrin receptor protein 1 OS=Homo sapiens OX=9606 GN=TFRC PE=1 SV=2	5	5	84.8	7245.9	1.1033e+06	152.266
Q8N6T3	ADP-ribosylation factor GTPase-activating protein 1 OS=Homo sapiens OX=9606 GN=ARFGAP1 PE=1 SV=2	5	4	44.6	226839	240297	1.05933
P62993	Growth factor receptor-bound protein 2 OS=Homo sapiens OX=9606 GN=GRB2 PE=1 SV=1	12	3	25.2		1.56878e+06	TDD only
P09497	Clathrin light chain B OS=Homo sapiens OX=9606 GN=CLTB PE=1 SV=1	8	2	25.2		891368	TDD only
F8WF69	Clathrin light chain OS=Homo sapiens OX=9606 GN=CLTA PE=1 SV=1	7	2	27.8		3.37179e+06	TDD only
Q14C86	GTPase-activating protein and VPS9 domain-containing protein 1 OS=Homo sapiens OX=9606 GN=GAPVD1 PE=1 SV=2	1	2	164.9		2.27603e+06	TDD only
Q96RF0	Sorting nexin-18 OS=Homo sapiens OX=9606 GN=SNX18 PE=1 SV=2	3	2	68.9	146261	367067	2.50967
E9PFW3	AP-2 complex subunit mu OS=Homo sapiens OX=9606 GN=AP2M1 PE=1 SV=1	2	1	52.3	44995.5	806941	17.9338
D6RAX7	COP9 constitutive photomorphogenic-like protein subunit 4 isoform 2 OS=Homo sapiens OX=9606 GN=COPS4 PE=1 SV=1	3	1	47.7		69615.8	TDD only
Q13098	COP9 signalosome complex subunit 1 OS=Homo sapiens OX=9606 GN=GPS1 PE=1 SV=4	2	1	55.5		62776.1	TDD only
P00533	Epidermal growth factor receptor OS=Homo sapiens OX=9606 GN=EGFR PE=1 SV=2	1	1	134.2		110362	TDD only
P42566	Epidermal growth factor receptor substrate 15 OS=Homo sapiens OX=9606 GN=EPS15 PE=1 SV=2	2	1	98.6		143349	TDD only
O14964	Hepatocyte growth factor-regulated tyrosine kinase substrate OS=Homo sapiens OX=9606 GN=HGS PE=1 SV=1	1	1	86.1		146132	TDD only
Q01968	Inositol polyphosphate 5-phosphatase OCRL-1 OS=Homo sapiens OX=9606 GN=OCRL PE=1 SV=3	1	1	104.1		92656.8	TDD only
Q15811	Intersectin-1 OS=Homo sapiens OX=9606 GN=ITSN1 PE=1 SV=3	0	1	195.3	6924.61	145267	20.9784
O00443	Phosphatidylinositol 4-phosphate 3-kinase C2 domain-containing subunit alpha OS=Homo sapiens OX=9606 GN=PIK3C2A PE=1 SV=2	1	1	190.6		57773.7	TDD only
Q13492	Phosphatidylinositol-binding clathrin assembly protein OS=Homo sapiens OX=9606 GN=PICALM PE=1 SV=2	2	1	70.7		88395.8	TDD only
P51148	Ras-related protein Rab-5C OS=Homo sapiens OX=9606 GN=RAB5C PE=1 SV=2	6	1	23.5		148049	TDD only
