## Supplementary material for "Structure-based inhibitors reveal roles for the clathrin terminal domain and its W-box binding site in CME": Table S2

### Sheet: membrane trafficking pathways
Trial#1							abundance ratios
Accession	Description	Coverage [%]	# PSMs	MW [kDa]	Abundance: control	Abundance: TDD	TDD/Ctrl
Q00610	Clathrin heavy chain 1 OS=Homo sapiens GN=CLTC PE=1 SV=5 (bait protein grouped with this)	64	525	191.5	9.20711e+07	1.75934e+10	191.085
Q13885	Tubulin beta-2A chain OS=Homo sapiens GN=TUBB2A PE=1 SV=1	61	206	49.9	2.26653e+06	5.55638e+06	2.45149
Q9BVA1	Tubulin beta-2B chain OS=Homo sapiens GN=TUBB2B PE=1 SV=1	61	206	49.9	157806	365042	2.31324
P04350	Tubulin beta-4A chain OS=Homo sapiens GN=TUBB4A PE=1 SV=2	69	176	49.6	1.82361e+06	1.5171e+07	8.31918
Q13509	Tubulin beta-3 chain OS=Homo sapiens GN=TUBB3 PE=1 SV=2	58	168	50.4	6.9121e+06	2.67429e+07	3.869
Q92734	Protein TFG OS=Homo sapiens GN=TFG PE=1 SV=2	49	150	43.4	4.73144e+08	6.69891e+08	1.41583
V9HW22	Epididymis luminal protein 33 OS=Homo sapiens GN=HEL-S-72p PE=2 SV=1	71	111	70.9	7.02353e+07	3.32736e+08	4.73745
Q9BUF5	Tubulin beta-6 chain OS=Homo sapiens GN=TUBB6 PE=1 SV=1	46	104	49.8	1.17008e+07	4.4987e+07	3.84477
Q71U36	Tubulin alpha-1A chain OS=Homo sapiens GN=TUBA1A PE=1 SV=1	61	98	50.1	1.88916e+08	1.01193e+09	5.35651
F5H5D3	Tubulin alpha chain OS=Homo sapiens GN=TUBA1C PE=1 SV=1	49	96	57.7	914537	5.85772e+06	6.40512
Q15436	Protein transport protein Sec23A OS=Homo sapiens GN=SEC23A PE=1 SV=2	62	90	86.1	1.26129e+08	1.8693e+08	1.48205
P63261	Actin, cytoplasmic 2 OS=Homo sapiens GN=ACTG1 PE=1 SV=1	56	85	41.8	2.04832e+08	4.16201e+08	2.03192
P68366	Tubulin alpha-4A chain OS=Homo sapiens GN=TUBA4A PE=1 SV=1	60	84	49.9	1.82865e+08	9.84493e+08	5.3837
Q14247	Src substrate cortactin OS=Homo sapiens GN=CTTN PE=1 SV=2	60	71	61.5	8.84789e+07	1.29523e+08	1.46388
J3KNL6	Protein transport protein Sec16A OS=Homo sapiens GN=SEC16A PE=1 SV=1	29	63	251.7	2.44941e+07	4.59227e+07	1.87485
P53992	Protein transport protein Sec24C OS=Homo sapiens GN=SEC24C PE=1 SV=3	33	58	118.2	1.08505e+08	1.36903e+08	1.26171
P35579	Myosin-9 OS=Homo sapiens GN=MYH9 PE=1 SV=4	24	53	226.4	1.95459e+07	2.6899e+07	1.37619
O95782	AP-2 complex subunit alpha-1 OS=Homo sapiens GN=AP2A1 PE=1 SV=3	39	44	107.5	19612164	5.0972e+07	2.599
O94973-2	Isoform 2 of AP-2 complex subunit alpha-2 OS=Homo sapiens GN=AP2A2	36	30	104	5.57159e+06	1.93569e+07	1.79669
P63010	AP-2 complex subunit beta OS=Homo sapiens OX=9606 GN=AP2B1 PE=1 SV=1	38	45	105.6	2.4377e+07	6.74912e+07	1.46918
Q9Y5X1	Sorting nexin 9=Homo sapiens PE=SNX9 SV=1	59	43	66.5	7.71747e+07	1.44585e+08	1.87347
G3V1L9	Tight junction protein 1 (Zona occludens 1), isoform CRA_a OS=Homo sapiens GN=TJP1 PE=1 SV=1	24	42	197.3	1.36138e+07	1.56856e+07	1.15218
G5E9E7	Tight junction protein 1 (Zona occludens 1), isoform CRA_e OS=Homo sapiens GN=TJP1 PE=1 SV=1	23	40	189.6	530591	681921	1.28521
E9PFW3	AP-2 complex subunit mu OS=Homo sapiens GN=AP2M1 PE=1 SV=1	45	31	52.3	2.3458e+07	5.31044e+07	2.2638
Q13813	Spectrin alpha chain, non-erythrocytic 1 OS=Homo sapiens GN=SPTAN1 PE=1 SV=3	14	30	284.4	7.72882e+06	8.73975e+06	1.1308
A0A087WUZ3	Spectrin beta chain OS=Homo sapiens GN=SPTBN1 PE=1 SV=1	10	23	274.7	4.25804e+06	5.93988e+06	1.39498
O95486	Protein transport protein Sec24A OS=Homo sapiens GN=SEC24A PE=1 SV=2	15	19	119.7	2.00311e+07	2.44128e+07	1.21874
Q5T1Z8	Pumilio homolog 1 OS=Homo sapiens GN=PUM1 PE=1 SV=1	13	19	130	6.0174e+06	6.93739e+06	1.15289
Q96G01	Protein bicaudal D homolog 1 OS=Homo sapiens GN=BICD1 PE=1 SV=3	18	18	110.7	5.78926e+06	3.43581e+06	0.59348
Q9UNF0	Protein kinase C and casein kinase substrate in neurons protein 2 OS=Homo sapiens GN=PACSIN2 PE=1 SV=2	31	17	55.7	5.42192e+07	5.14942e+06	0.0949741
Q10567	AP-1 complex subunit beta-1 OS=Homo sapiens GN=AP1B1 PE=1 SV=2	10	14	104.6	100322	397412	3.96136
P63104	14-3-3 protein zeta/delta OS=Homo sapiens GN=YWHAZ PE=1 SV=1	34	12	27.7	6682922	1.46473e+07	2.19175
B1AK88	Capping protein (Actin filament) muscle Z-line, beta, isoform CRA_d OS=Homo sapiens GN=CAPZB PE=1 SV=1	34	12	33.8	3.78527e+06	6.41599e+06	1.69499
D6REX3	Protein transport protein Sec31A OS=Homo sapiens GN=SEC31A PE=1 SV=1	9	12	136.1	2.08973e+06	4.339e+06	2.07635
P46459	Vesicle-fusing ATPase OS=Homo sapiens GN=NSF PE=1 SV=3	12	11	82.5	4.99407e+06	3.57319e+06	0.715488
P27348	14-3-3 protein theta OS=Homo sapiens GN=YWHAQ PE=1 SV=1	28	10	27.7	1.5962e+06	3.03807e+06	1.90331
H7BYT1	Casein kinase I isoform delta OS=Homo sapiens GN=CSNK1D PE=1 SV=2	12	8	49	2.16262e+06	3.80756e+06	1.76062
A0A0S2Z4U0	Ras and Rab interactor 1 (Fragment) OS=Homo sapiens GN=RIN1 PE=2 SV=1	12	6	84	220459	2.5832e+06	11.7174
A4D0V4	Capping protein (Actin filament) muscle Z-line, alpha 2 OS=Homo sapiens GN=CAPZA2 PE=2 SV=1	22	5	32.9	293257	1.34224e+06	4.57702
A0A024R1K7	Tyrosine 3-monooxygenase/tryptophan 5-monooxygenase activation protein, eta polypeptide, isoform CRA_b OS=Homo sapiens GN=YWHAH PE=3 SV=1	16	5	28.2	67862.8	411062	6.05725
M0QYZ2	AP-2 complex subunit sigma OS=Homo sapiens GN=AP2S1 PE=1 SV=1	29	4	18.9	1.39016e+06	5.75258e+06	4.13806
B0LPF3	Growth factor receptor-bound protein 2 OS=Homo sapiens GN=GRB2 PE=2 SV=1	8	4	25.2	1.55446e+06	2.09152e+06	1.3455
Q02241	Kinesin-like protein KIF23 OS=Homo sapiens GN=KIF23 PE=1 SV=3	4	4	110	305676	325115	1.0636
Q9UJ41	Rab5 GDP/GTP exchange factor OS=Homo sapiens GN=RABGEF1 PE=1 SV=2	7	4	79.3	29603	1.29197e+06	43.6432
A0A024R136	Rac GTPase activating protein 1, isoform CRA_a OS=Homo sapiens GN=RACGAP1 PE=4 SV=1	4	4	71	423585	447799	1.05716
A0A0S2Z5H3	Clathrin interactor 1 isoform 2 (Fragment) OS=Homo sapiens GN=CLINT1 PE=2 SV=1	8	3	70.3	56566.4	339925	6.00932
P53634	Dipeptidyl peptidase 1 OS=Homo sapiens GN=CTSC PE=1 SV=2	4	3	51.8	418302	748734	1.78994
Q9H3P7	Golgi resident protein GCP60 OS=Homo sapiens GN=ACBD3 PE=1 SV=4	5	3	60.6	366088	559738	1.52897
P12931-2	Isoform 2 of Proto-oncogene tyrosine-protein kinase Src OS=Homo sapiens GN=SRC	6	3	60.6	256415	239767	0.935076
Q96RF0	Sorting nexin-18 OS=Homo sapiens GN=SNX18 PE=1 SV=2	5	3	68.9	106964	251642	2.35259
Q99816	Tumor susceptibility gene 101 protein OS=Homo sapiens GN=TSG101 PE=1 SV=2	7	3	43.9	267877	381643	1.4247
A0A0S2Z5J4	Adaptor-related protein complex 3 beta 1 subunit isoform 1 (Fragment) OS=Homo sapiens GN=AP3B1 PE=2 SV=1	3	2	121.2	105458	1.04202e+06	9.88084
P54920	Alpha-soluble NSF attachment protein OS=Homo sapiens GN=NAPA PE=1 SV=3	8	2	33.2	275455	217277	0.78879
Q9H444	Charged multivesicular body protein 4b OS=Homo sapiens GN=CHMP4B PE=1 SV=1	6	2	24.9	256192	272660	1.06428
P35606	Coatomer subunit beta' OS=Homo sapiens GN=COPB2 PE=1 SV=2	3	2	102.4	61550.8	539199	8.76022
Q9Y678	Coatomer subunit gamma-1 OS=Homo sapiens GN=COPG1 PE=1 SV=1	3	2	97.7	358046	1414672	3.9511
Q99961	Endophilin-A2 OS=Homo sapiens GN=SH3GL1 PE=1 SV=1	3	2	41.5	207051	269644	1.30231
Q9UPN7	Serine/threonine-protein phosphatase 6 regulatory subunit 1 OS=Homo sapiens GN=PPP6R1 PE=1 SV=5	2	2	96.7	102386	139929	1.36667
Q08379	Golgin subfamily A member 2 OS=Homo sapiens GN=GOLGA2 PE=1 SV=3	11	9	113	723199	2.96686e+06	4.10241
Q9NP61	ADP-ribosylation factor GTPase-activating protein 3 OS=Homo sapiens GN=ARFGAP3 PE=1 SV=1	2	1	56.9	101816	262160	2.57484
F8VYN9	ADP-ribosylation factor-like protein 1 OS=Homo sapiens GN=ARL1 PE=1 SV=1	5	1	21.8		156412	TDD only
Q53R19	Arp2/3 complex 34 kDa subunit OS=Homo sapiens GN=ARPC2 PE=2 SV=1	3	1	34.3		321244	TDD only
A0A024RAI1	ARP3 actin-related protein 3 homolog (Yeast), isoform CRA_a OS=Homo sapiens GN=ACTR3 PE=3 SV=1	3	1	47.3	13458.6	134549	9.99723
B4DYU2	cDNA FLJ55996, highly similar to Conserved oligomeric Golgi complex component 8 OS=Homo sapiens PE=2 SV=1	1	1	71.2		460662	TDD only
P09497	Clathrin light chain B OS=Homo sapiens GN=CLTB PE=1 SV=1	6	1	25.2		68858.7	TDD only
P53618	Coatomer subunit beta OS=Homo sapiens GN=COPB1 PE=1 SV=3	2	1	107.1		132577	TDD only
F8VVA7	Coatomer subunit zeta-1 OS=Homo sapiens GN=COPZ1 PE=1 SV=1	7	1	22.3	27937.8	97910	3.50457
A0A0D9SFG6	Cytohesin-2 OS=Homo sapiens GN=CYTH2 PE=1 SV=1	3	1	46.5	889771	1.37097e+06	1.54081
A0A024R0G2	DENN/MADD domain containing 2D, isoform CRA_e OS=Homo sapiens GN=DENND2D PE=4 SV=1	3	1	53.6			TDD only
Q6FGH9	DNCL1 protein OS=Homo sapiens GN=DNCL1 PE=2 SV=1	13	1	10.4	187196	593298	3.16939
Q14203	Dynactin subunit 1 OS=Homo sapiens GN=DCTN1 PE=1 SV=3	1	1	141.6	61375.7	635728	10.358
P42566	Epidermal growth factor receptor substrate 15 OS=Homo sapiens GN=EPS15 PE=1 SV=2	2	1	98.6			TDD only
A0A024RDA9	Exocyst complex component 1, isoform CRA_b OS=Homo sapiens GN=EXOC1 PE=4 SV=1	1	1	101.9	203796	342019	1.67824
A0A024QZT2	Exocyst complex component 2, isoform CRA_a OS=Homo sapiens GN=EXOC2 PE=4 SV=1	1	1	104	84814.5	191188	2.25418
O60645	Exocyst complex component 3 OS=Homo sapiens GN=EXOC3 PE=1 SV=2	1	1	86.8			#VALUE!
A0A0S2Z4R4	Hepatocyte growth factor-regulated tyrosine kinase substrate isoform 1 (Fragment) OS=Homo sapiens GN=HGS PE=2 SV=1	1	1	86.1		134577	TDD only
Q15811	Intersectin-1 OS=Homo sapiens GN=ITSN1 PE=1 SV=3	1	1	195.3		86752.9	TDD only
Q9NZM3	Intersectin-2 OS=Homo sapiens GN=ITSN2 PE=1 SV=3	1	1	193.3			#VALUE!
L7RRS0	Phosphatidylinositol-4-phosphate 3-kinase, catalytic subunit type 2 alpha OS=Homo sapiens GN=PIK3C2A PE=3 SV=1	1	1	190.6			#VALUE!
P11233	Ras-related protein Ral-A OS=Homo sapiens GN=RALA PE=1 SV=1	7	1	23.6	50464.2	134845	2.67209
O15260	Surfeit locus protein 4 OS=Homo sapiens GN=SURF4 PE=1 SV=3	5	1	30.4		273708	TDD only
Q13190	Syntaxin-5 OS=Homo sapiens GN=STX5 PE=1 SV=2	6	1	39.6			#VALUE!
Q4KMP7	TBC1 domain family member 10B OS=Homo sapiens GN=TBC1D10B PE=1 SV=3	3	1	87.1	266867		Ctrl only
Q9BYX2	TBC1 domain family member 2A OS=Homo sapiens GN=TBC1D2 PE=1 SV=3	3	1	105.3	169463	399707	2.35867
A0A140VKE9	Testis tissue sperm-binding protein Li 66n OS=Homo sapiens PE=2 SV=1	2	1	71.4			#VALUE!
Q8NBS9	Thioredoxin domain-containing protein 5 OS=Homo sapiens GN=TXNDC5 PE=1 SV=2	2	1	47.6	570921	1.02909e+06	1.80252
Q15643	Thyroid receptor-interacting protein 11 OS=Homo sapiens GN=TRIP11 PE=1 SV=3	0	1	227.4		137588	TDD only
E9PN70	Trafficking protein particle complex subunit 4 OS=Homo sapiens GN=TRAPPC4 PE=1 SV=1	5	1	28.8			#VALUE!
O00159	Unconventional myosin-Ic OS=Homo sapiens GN=MYO1C PE=1 SV=4	2	1	121.6			#VALUE!
E7EW20	Unconventional myosin-VI OS=Homo sapiens GN=MYO6 PE=1 SV=2	1	1	149.8	53114.6	141358	2.66138
A5D8V6	Vacuolar protein sorting-associated protein 37C OS=Homo sapiens GN=VPS37C PE=1 SV=2	3	1	38.6			#VALUE!
Q9UID3	Vacuolar protein sorting-associated protein 51 homolog OS=Homo sapiens GN=VPS51 PE=1 SV=2	2	1	86			#VALUE!
Trial #2
Accession	Description	Coverage [%]	# PSMs	MW [kDa]	Abundance: control	Abundance: TDD	TDD/Ctrl
Q00610	Clathrin heavy chain 1 OS=Homo sapiens OX=9606 GN=CLTC PE=1 SV=5	66	577	191.5	6.53636e+07	1.40318e+10	214.672
P68371	Tubulin beta-4B chain OS=Homo sapiens OX=9606 GN=TUBB4B PE=1 SV=1	75	178	49.8	1.96629e+07	7.10672e+07	3.61427
Q13885	Tubulin beta-2A chain OS=Homo sapiens OX=9606 GN=TUBB2A PE=1 SV=1	56	169	49.9	1.25132e+06	2.62123e+06	2.09476
P04350	Tubulin beta-4A chain OS=Homo sapiens OX=9606 GN=TUBB4A PE=1 SV=2	72	134	49.6	4.20638e+06	1.3016e+07	3.09435
Q13509	Tubulin beta-3 chain OS=Homo sapiens OX=9606 GN=TUBB3 PE=1 SV=2	48	115	50.4	3.83205e+06	1.39618e+07	3.64344
P35579	Myosin-9 OS=Homo sapiens OX=9606 GN=MYH9 PE=1 SV=4	35	105	226.4	2.93087e+07	3.49987e+07	1.19414
Q15436	Protein transport protein Sec23A OS=Homo sapiens OX=9606 GN=SEC23A PE=1 SV=2	64	95	86.1	9.93631e+07	1.22554e+08	1.2334
Q71U36	Tubulin alpha-1A chain OS=Homo sapiens OX=9606 GN=TUBA1A PE=1 SV=1	65	92	50.1	1.42093e+08	7.3906e+08	5.20125
Q92734	Protein TFG OS=Homo sapiens OX=9606 GN=TFG PE=1 SV=2	51	90	43.4	2.70749e+08	2.55113e+08	0.94225
F5H5D3	Tubulin alpha chain OS=Homo sapiens OX=9606 GN=TUBA1C PE=1 SV=1	52	88	57.7	1.92166e+07	6.07104e+07	3.15927
Q9BUF5	Tubulin beta-6 chain OS=Homo sapiens OX=9606 GN=TUBB6 PE=1 SV=1	60	88	49.8	7.38556e+06	2.86292e+07	3.87637
P11142	Heat shock cognate 71 kDa protein OS=Homo sapiens OX=9606 GN=HSPA8 PE=1 SV=1	53	86	70.9	6.60081e+07	2.21233e+08	3.3516
Q14247	Src substrate cortactin OS=Homo sapiens OX=9606 GN=CTTN PE=1 SV=2	63	74	61.5	7.22101e+07	9.17278e+07	1.27029
P53992	Protein transport protein Sec24C OS=Homo sapiens OX=9606 GN=SEC24C PE=1 SV=3	33	71	118.2	7.33126e+07	6.70445e+07	0.914501
Q13748	Tubulin alpha-3C/D chain OS=Homo sapiens OX=9606 GN=TUBA3C PE=1 SV=3	55	70	49.9	159302	159333	1.0002
P68366	Tubulin alpha-4A chain OS=Homo sapiens OX=9606 GN=TUBA4A PE=1 SV=1	61	63	49.9	5.52457e+06	3.81548e+07	6.90639
Q9Y5X1	Sorting nexin-9 OS=Homo sapiens OX=9606 GN=SNX9 PE=1 SV=1	49	50	66.6	4.45878e+07	5.78698e+07	1.29789
O95487	Protein transport protein Sec24B OS=Homo sapiens OX=9606 GN=SEC24B PE=1 SV=2	25	48	137.3	2.90544e+07	2.7656e+07	0.95187
O95782	AP-2 complex subunit alpha-1 OS=Homo sapiens OX=9606 GN=AP2A1 PE=1 SV=3	39	40	107.5	1.33627e+07	3.16628e+07	2.36949
O94855	Protein transport protein Sec24D OS=Homo sapiens OX=9606 GN=SEC24D PE=1 SV=2	23	38	112.9	2.32826e+07	2.10915e+07	0.905893
O94973	AP-2 complex subunit alpha-2 OS=Homo sapiens OX=9606 GN=AP2A2 PE=1 SV=2	29	29	103.9	1.3978e+06	3.95894e+06	2.83227
P63010	AP-2 complex subunit beta OS=Homo sapiens OX=9606 GN=AP2B1 PE=1 SV=1	29	29	104.5	8.35598e+06	2.37492e+07	2.84218
G3V1L9	Tight junction protein 1 (Zona occludens 1), isoform CRA_a OS=Homo sapiens OX=9606 GN=TJP1 PE=1 SV=1	16	29	197.3	4.59453e+06	8.26161e+06	1.79814
G5E9E7	Tight junction protein 1 (Zona occludens 1), isoform CRA_e OS=Homo sapiens OX=9606 GN=TJP1 PE=1 SV=1	16	29	189.6	236378	413426	1.74901
O95486	Protein transport protein Sec24A OS=Homo sapiens OX=9606 GN=SEC24A PE=1 SV=2	17	27	119.7	9.32271e+06	1.22527e+07	1.31428
J3KNL6	Protein transport protein sec16 OS=Homo sapiens OX=9606 GN=SEC16A PE=1 SV=1	16	25	251.7	2.54043e+06	1.24453e+07	4.89888
O00139	Kinesin-like protein KIF2A OS=Homo sapiens OX=9606 GN=KIF2A PE=1 SV=3	24	24	79.9	8.07494e+06	1.19198e+07	1.47615
Q9UNF0	Protein kinase C and casein kinase substrate in neurons protein 2 OS=Homo sapiens OX=9606 GN=PACSIN2 PE=1 SV=2	37	21	55.7	3.51315e+07	4.2873e+06	0.122036
Q08379	Golgin subfamily A member 2 OS=Homo sapiens OX=9606 GN=GOLGA2 PE=1 SV=3	18	20	113	1.43333e+06	3.89552e+06	2.71781
A0A087WUZ3	Spectrin beta chain OS=Homo sapiens OX=9606 GN=SPTBN1 PE=1 SV=1	10	18	274.7	1.77574e+06	5.22987e+06	2.94519
P46459	Vesicle-fusing ATPase OS=Homo sapiens OX=9606 GN=NSF PE=1 SV=3	20	17	82.5	3.30801e+06	4.57988e+06	1.38448
A0A0D9SGF6	Spectrin alpha chain, non-erythrocytic 1 OS=Homo sapiens OX=9606 GN=SPTAN1 PE=1 SV=1	9	16	287.4	638404	2.88682e+06	4.52193
P27348	14-3-3 protein theta OS=Homo sapiens OX=9606 GN=YWHAQ PE=1 SV=1	31	14	27.7	489076	740487	1.51405
P63104	14-3-3 protein zeta/delta OS=Homo sapiens OX=9606 GN=YWHAZ PE=1 SV=1	36	14	27.7	4.82974e+06	8.36917e+06	1.73284
Q5T1Z8	Pumilio homolog 1 OS=Homo sapiens OX=9606 GN=PUM1 PE=1 SV=1	11	14	130	2.45017e+06	1.49608e+06	0.610601
P31946	14-3-3 protein beta/alpha OS=Homo sapiens OX=9606 GN=YWHAB PE=1 SV=3	26	13	28.1	1.04551e+06	1.81107e+06	1.73224
E9PFW3	AP-2 complex subunit mu OS=Homo sapiens OX=9606 GN=AP2M1 PE=1 SV=1	14	13	52.3	4.59772e+06	8.04581e+06	1.74996
Q96G01	Protein bicaudal D homolog 1 OS=Homo sapiens OX=9606 GN=BICD1 PE=1 SV=3	15	13	110.7	3.2785e+06	1.95985e+06	0.597788
Q9BW19	Kinesin-like protein KIFC1 OS=Homo sapiens OX=9606 GN=KIFC1 PE=1 SV=2	17	12	73.7	2.42262e+06	730763	0.301641
P61981	14-3-3 protein gamma OS=Homo sapiens OX=9606 GN=YWHAG PE=1 SV=2	27	11	28.3	597958	1.17567e+06	1.96615
D6REX3	Protein transport protein Sec31A OS=Homo sapiens OX=9606 GN=SEC31A PE=1 SV=1	7	11	136.1	1.54133e+06	2.6752e+06	1.73565
P02786	Transferrin receptor protein 1 OS=Homo sapiens OX=9606 GN=TFRC PE=1 SV=2	11	11	84.8	1.28389e+06	1.9897e+06	1.54974
Q9UBC2	Epidermal growth factor receptor substrate 15-like 1 OS=Homo sapiens OX=9606 GN=EPS15L1 PE=1 SV=1	11	10	94.2	1.20985e+06	1.85077e+06	1.52975
P52907	F-actin-capping protein subunit alpha-1 OS=Homo sapiens OX=9606 GN=CAPZA1 PE=1 SV=3	31	9	32.9	3.11409e+06	4.3769e+06	1.40552
D6R9M0	Kinesin-like protein KIF2A (Fragment) OS=Homo sapiens OX=9606 GN=KIF2A PE=1 SV=1	28	9	32.7	244725	485211	1.98268
P62258	14-3-3 protein epsilon OS=Homo sapiens OX=9606 GN=YWHAE PE=1 SV=1	19	8	29.2	599710	1.27498e+06	2.126
Q9H3P7	Golgi resident protein GCP60 OS=Homo sapiens OX=9606 GN=ACBD3 PE=1 SV=4	13	8	60.6	563787	695553	1.23372
Q8N6T3	ADP-ribosylation factor GTPase-activating protein 1 OS=Homo sapiens OX=9606 GN=ARFGAP1 PE=1 SV=2	16	6	44.6	1.00056e+06	1.02865e+06	1.02807
B1AK88	Capping protein (Actin filament) muscle Z-line, beta, isoform CRA_d OS=Homo sapiens OX=9606 GN=CAPZB PE=1 SV=1	14	6	33.8	1.22291e+06	1.9078e+06	1.56005
P53621	Coatomer subunit alpha OS=Homo sapiens OX=9606 GN=COPA PE=1 SV=2	5	6	138.3	593587	2.06988e+06	3.48707
O95248	Myotubularin-related protein 5 OS=Homo sapiens OX=9606 GN=SBF1 PE=1 SV=4	3	6	208.3	1.09921e+06	1.16935e+06	1.06381
O15084	Serine/threonine-protein phosphatase 6 regulatory ankyrin repeat subunit A OS=Homo sapiens OX=9606 GN=ANKRD28 PE=1 SV=5	6	6	112.9	450462	851038	1.88926
Q8NBS9	Thioredoxin domain-containing protein 5 OS=Homo sapiens OX=9606 GN=TXNDC5 PE=1 SV=2	9	6	47.6	618995	625816	1.01102
F8WF69	Clathrin light chain OS=Homo sapiens OX=9606 GN=CLTA PE=1 SV=1	7	5	27.8	1.54069e+06	3.42098e+06	2.22041
O43739	Cytohesin-3 OS=Homo sapiens OX=9606 GN=CYTH3 PE=1 SV=2	9	5	46.3	531165	1.14092e+06	2.14796
O60333	Kinesin-like protein KIF1B OS=Homo sapiens OX=9606 GN=KIF1B PE=1 SV=5	3	5	204.3	920788	351483	0.38172
P55735	Protein SEC13 homolog OS=Homo sapiens OX=9606 GN=SEC13 PE=1 SV=3	11	5	35.5	1.1068e+06	1.54814e+06	1.39876
Q9UBR2	Cathepsin Z OS=Homo sapiens OX=9606 GN=CTSZ PE=1 SV=1	7	4	33.8	799654	741550	0.927339
Q96A65	Exocyst complex component 4 OS=Homo sapiens OX=9606 GN=EXOC4 PE=1 SV=1	5	4	110.4	599313	1.42192e+06	2.37258
P47755	F-actin-capping protein subunit alpha-2 OS=Homo sapiens OX=9606 GN=CAPZA2 PE=1 SV=3	10	4	32.9	203008	211147	1.04009
P33176	Kinesin-1 heavy chain OS=Homo sapiens OX=9606 GN=KIF5B PE=1 SV=1	5	4	109.6	102600	589057	5.74128
O43896	Kinesin-like protein KIF1C OS=Homo sapiens OX=9606 GN=KIF1C PE=1 SV=3	4	4	122.9	291408	176100	0.604308
Q9UPN7	Serine/threonine-protein phosphatase 6 regulatory subunit 1 OS=Homo sapiens OX=9606 GN=PPP6R1 PE=1 SV=5	7	4	96.7	219791	481556	2.19098
Q4KMP7	TBC1 domain family member 10B OS=Homo sapiens OX=9606 GN=TBC1D10B PE=1 SV=3	4	4	87.1	197187	283292	1.43667
M0QYZ2	AP complex subunit sigma OS=Homo sapiens OX=9606 GN=AP2S1 PE=1 SV=1	9	3	18.9	785831	2.94896e+06	3.75266
O00203	AP-3 complex subunit beta-1 OS=Homo sapiens OX=9606 GN=AP3B1 PE=1 SV=3	4	3	121.2	31394.7	494464	15.7499
H7BYT1	Casein kinase I isoform delta OS=Homo sapiens OX=9606 GN=CSNK1D PE=1 SV=2	6	3	49	498350	1.14614e+06	2.29987
Q13492	Phosphatidylinositol-binding clathrin assembly protein OS=Homo sapiens OX=9606 GN=PICALM PE=1 SV=2	10	3	70.7	155158	421061	2.71376
Q96RF0	Sorting nexin-18 OS=Homo sapiens OX=9606 GN=SNX18 PE=1 SV=2	5	3	68.9	291339	262193	0.899959
Q92572	AP-3 complex subunit sigma-1 OS=Homo sapiens OX=9606 GN=AP3S1 PE=1 SV=1	8	2	21.7	45811.2	116779	2.54913
P09497	Clathrin light chain B OS=Homo sapiens OX=9606 GN=CLTB PE=1 SV=1	7	2	25.2	562468	1.38629e+06	2.46466
P53618	Coatomer subunit beta OS=Homo sapiens OX=9606 GN=COPB1 PE=1 SV=3	3	2	107.1	114267	247102	2.16251
Q13409	Cytoplasmic dynein 1 intermediate chain 2 OS=Homo sapiens OX=9606 GN=DYNC1I2 PE=1 SV=3	5	2	71.4	43582.4	78589.6	1.80324
Q14203	Dynactin subunit 1 OS=Homo sapiens OX=9606 GN=DCTN1 PE=1 SV=3	2	2	141.6	62726	255590	4.07471
Q9H0H5	Rac GTPase-activating protein 1 OS=Homo sapiens OX=9606 GN=RACGAP1 PE=1 SV=1	1	2	71	191675	123142	0.642454
P63000	Ras-related C3 botulinum toxin substrate 1 OS=Homo sapiens OX=9606 GN=RAC1 PE=1 SV=1	11	2	21.4	725616	1.20807e+06	1.66489
O14641	Segment polarity protein dishevelled homolog DVL-2 OS=Homo sapiens OX=9606 GN=DVL2 PE=1 SV=1	2	2	78.9	41019.8	59405.8	1.44822
P02787	Serotransferrin OS=Homo sapiens OX=9606 GN=TF PE=1 SV=3	2	2	77	146961	328514	2.23538
A0A087WVE4	Sorting nexin-9 (Fragment) OS=Homo sapiens OX=9606 GN=SNX9 PE=1 SV=1	33	2	6.8	69778	80804.8	1.15803
O00159	Unconventional myosin-Ic OS=Homo sapiens OX=9606 GN=MYO1C PE=1 SV=4	3	2	121.6	72066.6	357448	4.95997
O75843	AP-1 complex subunit gamma-like 2 OS=Homo sapiens OX=9606 GN=AP1G2 PE=1 SV=1	1	1	87.1	18788.2	86703.5	4.61479
Q2M2I8	AP2-associated protein kinase 1 OS=Homo sapiens OX=9606 GN=AAK1 PE=1 SV=3	2	1	103.8	28960.2	174838	6.0372
B0YIW6	Archain 1, isoform CRA_a OS=Homo sapiens OX=9606 GN=ARCN1 PE=1 SV=1	2	1	61.6	126850	189262	1.49202
Q14677	Clathrin interactor 1 OS=Homo sapiens OX=9606 GN=CLINT1 PE=1 SV=1	3	1	68.2	47944.7	116171	2.42303
Q9Y678	Coatomer subunit gamma-1 OS=Homo sapiens OX=9606 GN=COPG1 PE=1 SV=1	1	1	97.7	189494	574598	3.03228
Q9H6A0	DENN domain-containing protein 2D OS=Homo sapiens OX=9606 GN=DENND2D PE=1 SV=2	4	1	53.6	29236.3	156801	5.36325
Q5VZ89	DENN domain-containing protein 4C OS=Homo sapiens OX=9606 GN=DENND4C PE=1 SV=3	1	1	212.6		184916	TDD only
P42566	Epidermal growth factor receptor substrate 15 OS=Homo sapiens OX=9606 GN=EPS15 PE=1 SV=2	1	1	98.6		156247	TDD only
Q96KP1	Exocyst complex component 2 OS=Homo sapiens OX=9606 GN=EXOC2 PE=1 SV=1	1	1	104	134241	199983	1.48973
O60645	Exocyst complex component 3 OS=Homo sapiens OX=9606 GN=EXOC3 PE=1 SV=2	1	1	86.8	149854	277230	1.84999
Q9UKS6	Protein kinase C and casein kinase substrate in neurons protein 3 OS=Homo sapiens OX=9606 GN=PACSIN3 PE=1 SV=2	4	1	48.5	71767		#VALUE!
Q9H2M9	Rab3 GTPase-activating protein non-catalytic subunit OS=Homo sapiens OX=9606 GN=RAB3GAP2 PE=1 SV=1	1	1	155.9	49434.5	55701.2	1.12677
Q9UJ41	Rab5 GDP/GTP exchange factor OS=Homo sapiens OX=9606 GN=RABGEF1 PE=1 SV=2	4	1	79.3		187865	TDD only
Q13637	Ras-related protein Rab-32 OS=Homo sapiens OX=9606 GN=RAB32 PE=1 SV=3	5	1	25		171636	TDD only
O00743	Serine/threonine-protein phosphatase 6 catalytic subunit OS=Homo sapiens OX=9606 GN=PPP6C PE=1 SV=1	3	1	35.1	171110	520747	3.04336
Q5H9R7	Serine/threonine-protein phosphatase 6 regulatory subunit 3 OS=Homo sapiens OX=9606 GN=PPP6R3 PE=1 SV=2	1	1	97.6	112563	238024	2.11458
Q9BT88	Synaptotagmin-11 OS=Homo sapiens OX=9606 GN=SYT11 PE=1 SV=2	3	1	48.3	106256	101283	0.953197
C9JFM5	Syntaxin-4 (Fragment) OS=Homo sapiens OX=9606 GN=STX4 PE=1 SV=1	5	1	19.8	208975	188779	0.903356
Q9BYX2	TBC1 domain family member 2A OS=Homo sapiens OX=9606 GN=TBC1D2 PE=1 SV=3	2	1	105.3		71609	TDD only
A0A087WWM0	Trafficking protein particle complex subunit OS=Homo sapiens OX=9606 GN=TRAPPC3 PE=1 SV=1	4	1	21.2	100353	126079	1.25636
P52594	Arf-GAP domain and FG repeat-containing protein 1 OS=Homo sapiens OX=9606 GN=AGFG1 PE=1 SV=2	4	1	58.2			#VALUE!
Trial#3
Accession	Description	Coverage [%]	# PSMs	MW [kDa]	Abundance: control	Abundance: TDD	TDD/Ctrl
A0A087WVQ6	Clathrin heavy chain OS=Homo sapiens OX=9606 GN=CLTC PE=1 SV=1	43	213	191.9	1.68966e+07	2.91878e+09	172.744
Q14247	Src substrate cortactin OS=Homo sapiens OX=9606 GN=CTTN PE=1 SV=2	53	130	61.5	1.56022e+08	7.9912e+07	0.512186
P68371	Tubulin beta-4B chain OS=Homo sapiens OX=9606 GN=TUBB4B PE=1 SV=1	52	121	49.8	1.36234e+08	4.1038e+08	3.01231
Q13885	Tubulin beta-2A chain OS=Homo sapiens OX=9606 GN=TUBB2A PE=1 SV=1	47	99	49.9	912734	6.34774e+06	6.95464
P53992	Protein transport protein Sec24C OS=Homo sapiens OX=9606 GN=SEC24C PE=1 SV=3	28	98	118.2	7.11957e+07	1.16953e+08	1.6427
Q92734	Protein TFG OS=Homo sapiens OX=9606 GN=TFG PE=1 SV=2	43	85	43.4	1.86256e+08	2.73557e+08	1.46872
Q15436	Protein transport protein Sec23A OS=Homo sapiens OX=9606 GN=SEC23A PE=1 SV=2	40	74	86.1	8.3878e+07	1.18403e+08	1.41161
P04350	Tubulin beta-4A chain OS=Homo sapiens OX=9606 GN=TUBB4A PE=1 SV=2	48	68	49.6		198708	TDD only
Q9BUF5	Tubulin beta-6 chain OS=Homo sapiens OX=9606 GN=TUBB6 PE=1 SV=1	38	55	49.8	5.04702e+06	1.49289e+07	2.95796
P11142	Heat shock cognate 71 kDa protein OS=Homo sapiens OX=9606 GN=HSPA8 PE=1 SV=1	32	54	70.9	3.28983e+07	8.05401e+07	2.44815
P35579	Myosin-9 OS=Homo sapiens OX=9606 GN=MYH9 PE=1 SV=4	17	48	226.4	1.4659e+06	2.69626e+07	18.3933
Q71U36	Tubulin alpha-1A chain OS=Homo sapiens OX=9606 GN=TUBA1A PE=1 SV=1	43	41	50.1	7.48941e+07	3.99432e+08	5.33329
Q9Y5X1	Sorting nexin-9 OS=Homo sapiens OX=9606 GN=SNX9 PE=1 SV=1	27	34	66.6	3.02633e+07	2.90836e+07	0.961019
Q9UNF0	Protein kinase C and casein kinase substrate in neurons protein 2 OS=Homo sapiens OX=9606 GN=PACSIN2 PE=1 SV=2	17	32	55.7	1.98707e+07	1.61572e+07	0.81312
O94855	Protein transport protein Sec24D OS=Homo sapiens OX=9606 GN=SEC24D PE=1 SV=2	15	32	112.9	1.85709e+07	2.38207e+07	1.28269
P68366	Tubulin alpha-4A chain OS=Homo sapiens OX=9606 GN=TUBA4A PE=1 SV=1	39	25	49.9	2.17186e+07	7.1284e+07	3.28216
O95487	Protein transport protein Sec24B OS=Homo sapiens OX=9606 GN=SEC24B PE=1 SV=2	14	23	137.3	1.72133e+07	3.25115e+07	1.88875
O95486	Protein transport protein Sec24A OS=Homo sapiens OX=9606 GN=SEC24A PE=1 SV=2	8	14	119.7	4.30677e+06	7.34582e+06	1.70564
P61981	14-3-3 protein gamma OS=Homo sapiens OX=9606 GN=YWHAG PE=1 SV=2	23	13	28.3	606558	3.73378e+06	6.15568
P63104	14-3-3 protein zeta/delta OS=Homo sapiens OX=9606 GN=YWHAZ PE=1 SV=1	24	13	27.7	2420276	5.21022e+06	2.15274
P52907	F-actin-capping protein subunit alpha-1 OS=Homo sapiens OX=9606 GN=CAPZA1 PE=1 SV=3	19	13	32.9	1.27971e+06	2.16111e+06	1.68874
Q96G01	Protein bicaudal D homolog 1 OS=Homo sapiens OX=9606 GN=BICD1 PE=1 SV=3	9	13	110.7	414811	1.84778e+06	4.45451
J3KNL6	Protein transport protein sec16 OS=Homo sapiens OX=9606 GN=SEC16A PE=1 SV=1	6	12	251.7	268624	5.02951e+06	18.7232
P46459	Vesicle-fusing ATPase OS=Homo sapiens OX=9606 GN=NSF PE=1 SV=3	13	9	82.5	743059	5.83233e+06	7.84909
O95782	AP-2 complex subunit alpha-1 OS=Homo sapiens OX=9606 GN=AP2A1 PE=1 SV=3	9	8	107.5	446651	4.22348e+06	9.4559
P63010	AP-2 complex subunit beta OS=Homo sapiens OX=9606 GN=AP2B1 PE=1 SV=1	9	8	104.5	336395	7.94685e+06	23.6235
O00139	Kinesin-like protein KIF2A OS=Homo sapiens OX=9606 GN=KIF2A PE=1 SV=3	8	8	79.9	1.14689e+06	2.96239e+06	2.58298
Q9UBC2	Epidermal growth factor receptor substrate 15-like 1 OS=Homo sapiens OX=9606 GN=EPS15L1 PE=1 SV=1	6	7	94.2		349657	TDD only
P62258	14-3-3 protein epsilon OS=Homo sapiens OX=9606 GN=YWHAE PE=1 SV=1	10	6	29.2	1.20814e+06	1.09094e+06	0.902991
G3V1L9	Tight junction protein 1 (Zona occludens 1), isoform CRA_a OS=Homo sapiens OX=9606 GN=TJP1 PE=1 SV=1	2	6	197.3	40110.4	850498	21.204
P31946	14-3-3 protein beta/alpha OS=Homo sapiens OX=9606 GN=YWHAB PE=1 SV=3	16	5	28.1		320905	TDD only
P27348	14-3-3 protein theta OS=Homo sapiens OX=9606 GN=YWHAQ PE=1 SV=1	12	5	27.7	159825	738350	4.61973
O94973	AP-2 complex subunit alpha-2 OS=Homo sapiens OX=9606 GN=AP2A2 PE=1 SV=2	5	5	103.9		461950	TDD only
Q08379	Golgin subfamily A member 2 OS=Homo sapiens OX=9606 GN=GOLGA2 PE=1 SV=3	4	5	113	59137.2	313740	5.30529
Q9NZM3	Intersectin-2 OS=Homo sapiens OX=9606 GN=ITSN2 PE=1 SV=3	1	5	193.3		90052.5	TDD only
Q5T1Z8	Pumilio homolog 1 OS=Homo sapiens OX=9606 GN=PUM1 PE=1 SV=1	3	5	130	109349	1.49133e+06	13.6382
P02786	Transferrin receptor protein 1 OS=Homo sapiens OX=9606 GN=TFRC PE=1 SV=2	5	5	84.8	7245.9	1.1033e+06	152.266
Q04917	14-3-3 protein eta OS=Homo sapiens OX=9606 GN=YWHAH PE=1 SV=4	11	4	28.2		90853.6	TDD only
Q8N6T3	ADP-ribosylation factor GTPase-activating protein 1 OS=Homo sapiens OX=9606 GN=ARFGAP1 PE=1 SV=2	5	4	44.6	226839	240297	1.05933
Q9BW19	Kinesin-like protein KIFC1 OS=Homo sapiens OX=9606 GN=KIFC1 PE=1 SV=2	4	4	73.7	68537.6	317217	4.62836
A0A087WUZ3	Spectrin beta chain OS=Homo sapiens OX=9606 GN=SPTBN1 PE=1 SV=1	2	4	274.7		994756	TDD only
P53621	Coatomer subunit alpha OS=Homo sapiens OX=9606 GN=COPA PE=1 SV=2	3	3	138.3	52807.6	37030.8	0.701239
P35606	Coatomer subunit beta' OS=Homo sapiens OX=9606 GN=COPB2 PE=1 SV=2	4	3	102.4		506243	TDD only
P62993	Growth factor receptor-bound protein 2 OS=Homo sapiens OX=9606 GN=GRB2 PE=1 SV=1	12	3	25.2		1.56878e+06	TDD only
P33176	Kinesin-1 heavy chain OS=Homo sapiens OX=9606 GN=KIF5B PE=1 SV=1	4	3	109.6	39111.8	289452	7.40061
P55735	Protein SEC13 homolog OS=Homo sapiens OX=9606 GN=SEC13 PE=1 SV=3	5	3	35.5	730051	390280	0.534593
D6REX3	Protein transport protein Sec31A OS=Homo sapiens OX=9606 GN=SEC31A PE=1 SV=1	2	3	136.1	4690.96	764324	162.935
Q14677	Clathrin interactor 1 OS=Homo sapiens OX=9606 GN=CLINT1 PE=1 SV=1	3	2	68.2	2904.94	182766	62.9155
P09497	Clathrin light chain B OS=Homo sapiens OX=9606 GN=CLTB PE=1 SV=1	8	2	25.2		891368	TDD only
F8WF69	Clathrin light chain OS=Homo sapiens OX=9606 GN=CLTA PE=1 SV=1	7	2	27.8		3.37179e+06	TDD only
Q9Y678	Coatomer subunit gamma-1 OS=Homo sapiens OX=9606 GN=COPG1 PE=1 SV=1	1	2	97.7	398051	557437	1.40042
Q13409	Cytoplasmic dynein 1 intermediate chain 2 OS=Homo sapiens OX=9606 GN=DYNC1I2 PE=1 SV=3	3	2	71.4		157073	TDD only
Q96A65	Exocyst complex component 4 OS=Homo sapiens OX=9606 GN=EXOC4 PE=1 SV=1	3	2	110.4		219944	TDD only
Q14C86	GTPase-activating protein and VPS9 domain-containing protein 1 OS=Homo sapiens OX=9606 GN=GAPVD1 PE=1 SV=2	1	2	164.9		2.27603e+06	TDD only
O95248	Myotubularin-related protein 5 OS=Homo sapiens OX=9606 GN=SBF1 PE=1 SV=4	1	2	208.3		485763	TDD only
Q96CV9	Optineurin OS=Homo sapiens OX=9606 GN=OPTN PE=1 SV=3	4	2	65.9	23437.3	172140	7.3447
P12931	Proto-oncogene tyrosine-protein kinase Src OS=Homo sapiens OX=9606 GN=SRC PE=1 SV=3	3	2	59.8		136583	TDD only
Q15042	Rab3 GTPase-activating protein catalytic subunit OS=Homo sapiens OX=9606 GN=RAB3GAP1 PE=1 SV=3	2	2	110.5	63813.3		Ctrl only
Q9H2M9	Rab3 GTPase-activating protein non-catalytic subunit OS=Homo sapiens OX=9606 GN=RAB3GAP2 PE=1 SV=1	1	2	155.9		368962	TDD only
Q96RF0	Sorting nexin-18 OS=Homo sapiens OX=9606 GN=SNX18 PE=1 SV=2	3	2	68.9	146261	367067	2.50967
A0A0D9SGF6	Spectrin alpha chain, non-erythrocytic 1 OS=Homo sapiens OX=9606 GN=SPTAN1 PE=1 SV=1	1	2	287.4		362507	TDD only
P18085	ADP-ribosylation factor 4 OS=Homo sapiens OX=9606 GN=ARF4 PE=1 SV=3	6	1	20.5		257840	TDD only
P54920	Alpha-soluble NSF attachment protein OS=Homo sapiens OX=9606 GN=NAPA PE=1 SV=3	3	1	33.2		400762	TDD only
E9PFW3	AP-2 complex subunit mu OS=Homo sapiens OX=9606 GN=AP2M1 PE=1 SV=1	2	1	52.3	44995.5	806941	17.9338
B0YIW6	Archain 1, isoform CRA_a OS=Homo sapiens OX=9606 GN=ARCN1 PE=1 SV=1	2	1	61.6		143665	TDD only
B1AK88	Capping protein (Actin filament) muscle Z-line, beta, isoform CRA_d OS=Homo sapiens OX=9606 GN=CAPZB PE=1 SV=1	3	1	33.8	36989.1	938411	25.37
Q8IV04	Carabin OS=Homo sapiens OX=9606 GN=TBC1D10C PE=1 SV=1	2	1	49.7		138543	TDD only
Q9UBR2	Cathepsin Z OS=Homo sapiens OX=9606 GN=CTSZ PE=1 SV=1	3	1	33.8		882132	TDD only
Q9H444	Charged multivesicular body protein 4b OS=Homo sapiens OX=9606 GN=CHMP4B PE=1 SV=1	6	1	24.9		66469.1	TDD only
D6RAX7	COP9 constitutive photomorphogenic-like protein subunit 4 isoform 2 OS=Homo sapiens OX=9606 GN=COPS4 PE=1 SV=1	3	1	47.7		69615.8	TDD only
Q13098	COP9 signalosome complex subunit 1 OS=Homo sapiens OX=9606 GN=GPS1 PE=1 SV=4	2	1	55.5		62776.1	TDD only
P00533	Epidermal growth factor receptor OS=Homo sapiens OX=9606 GN=EGFR PE=1 SV=2	1	1	134.2		110362	TDD only
P42566	Epidermal growth factor receptor substrate 15 OS=Homo sapiens OX=9606 GN=EPS15 PE=1 SV=2	2	1	98.6		143349	TDD only
O60645	Exocyst complex component 3 OS=Homo sapiens OX=9606 GN=EXOC3 PE=1 SV=2	1	1	86.8		109403	TDD only
P47755	F-actin-capping protein subunit alpha-2 OS=Homo sapiens OX=9606 GN=CAPZA2 PE=1 SV=3	3	1	32.9		410848	TDD only
Q99747	Gamma-soluble NSF attachment protein OS=Homo sapiens OX=9606 GN=NAPG PE=1 SV=1	3	1	34.7		200644	TDD only
O14964	Hepatocyte growth factor-regulated tyrosine kinase substrate OS=Homo sapiens OX=9606 GN=HGS PE=1 SV=1	1	1	86.1		146132	TDD only
Q01968	Inositol polyphosphate 5-phosphatase OCRL-1 OS=Homo sapiens OX=9606 GN=OCRL PE=1 SV=3	1	1	104.1		92656.8	TDD only
Q15811	Intersectin-1 OS=Homo sapiens OX=9606 GN=ITSN1 PE=1 SV=3	0	1	195.3	6924.61	145267	20.9784
O00443	Phosphatidylinositol 4-phosphate 3-kinase C2 domain-containing subunit alpha OS=Homo sapiens OX=9606 GN=PIK3C2A PE=1 SV=2	1	1	190.6		57773.7	TDD only
Q13492	Phosphatidylinositol-binding clathrin assembly protein OS=Homo sapiens OX=9606 GN=PICALM PE=1 SV=2	2	1	70.7		88395.8	TDD only
P61106	Ras-related protein Rab-14 OS=Homo sapiens OX=9606 GN=RAB14 PE=1 SV=4	4	1	23.9	27611.5	65733.8	2.38066
P51148	Ras-related protein Rab-5C OS=Homo sapiens OX=9606 GN=RAB5C PE=1 SV=2	6	1	23.5		148049	TDD only
Q9Y6Y8	SEC23-interacting protein OS=Homo sapiens OX=9606 GN=SEC23IP PE=1 SV=1	1	1	111	23986.8	182836	7.62239
Q9UPN7	Serine/threonine-protein phosphatase 6 regulatory subunit 1 OS=Homo sapiens OX=9606 GN=PPP6R1 PE=1 SV=5	2	1	96.7		107875	TDD only
P82094	TATA element modulatory factor OS=Homo sapiens OX=9606 GN=TMF1 PE=1 SV=2	1	1	122.8		49471.9	TDD only
Q8NBS9	Thioredoxin domain-containing protein 5 OS=Homo sapiens OX=9606 GN=TXNDC5 PE=1 SV=2	2	1	47.6		385332	TDD only
Q9Y296	Trafficking protein particle complex subunit 4 OS=Homo sapiens OX=9606 GN=TRAPPC4 PE=1 SV=1	4	1	24.3		136580	TDD only
Q9H3P7	Golgi resident protein GCP60 OS=Homo sapiens OX=9606 GN=ACBD3 PE=1 SV=4	5	4	60.6			#VALUE!
O60763	General vesicular transport factor p115 OS=Homo sapiens OX=9606 GN=USO1 PE=1 SV=2	2	2	107.8			#VALUE!
O00186	Syntaxin-binding protein 3 OS=Homo sapiens OX=9606 GN=STXBP3 PE=1 SV=2	3	1	67.7			#VALUE!
Q96JB2	Conserved oligomeric Golgi complex subunit 3 OS=Homo sapiens OX=9606 GN=COG3 PE=1 SV=3	1	1	94			#VALUE!
O15066	Kinesin-like protein KIF3B OS=Homo sapiens OX=9606 GN=KIF3B PE=1 SV=1	2	1	85.1			#VALUE!
O43237	Cytoplasmic dynein 1 light intermediate chain 2 OS=Homo sapiens OX=9606 GN=DYNC1LI2 PE=1 SV=1	3	1	54.1			#VALUE!
