## Supplementary material for "Structure-based inhibitors reveal roles for the clathrin terminal domain and its W-box binding site in CME": Table S3

### Sheet: Sheet1
Reagents	Company	Catalogue number	Sequence
HA Tag Monoclonal Antibody (2-2.2.14), DyLight 550	ThermoFisher Scientific	26183-D550
HA Tag Monoclonal Antibody (2-2.2.14)	ThermoFisher Scientific	26183
Anti-HA antibody produced in rabbit	Sigma-Aldrich	H6908-100UL
Monoclonal Anti-γ-Adaptin antibody produced in mouse	Sigma-Aldrich	A4200-.2ML
Anti-clathrin terminal domain antibody, TD1
Anti-β-Actin antibody	Sigma-Aldrich	A1978
IGF2R antibody	GeneTex	GTX79239
alpha Adaptin Monoclonal Antibody (AC1-M11)	ThermoFisher Scientific	MA3-061
Monoclonal Anti-β1 and β2-Adaptins antibody produced in mouse	Sigma-Aldrich	A4450-.2ML
Anti-Clathrin heavy chain antibody [TD.1]	abcam	ab24578
Clathrin LC Antibody 4879	generated in-house
Transferrin Human Receptor HT5226	generated in-house
Anti-beta Tubulin antibody	abcam	ab6046
Protein G sephrase	Sigma-Aldrich	P3296
HTR-D65	generated in-house from hybridomas		recognizes the ectodomain of the transferrin receptor
Anti-AP2M1 antibody	abcam	ab106542
FITC Mouse Anti-Human CD44	BD Biosciences	555478
FITC Mouse Anti-Human CD59	BD Biosciences	555763
Purified Mouse Anti-EEA1	BD Biosciences	610457
Recombinant Anti-GM130 antibody [EP892Y]	Abcam	ab52649
Alexa Fluor® 568 donkey anti-rabbit IgG (H + L)	Invitrogen	A10042
Alexa Fluor® 647 donkey anti-mouse IgG (H+L)	Invitrogen	A31571
goat anti-mouse IgG (H+L), horseradish peroxidase conjugate	Invitrogen	G21040
goat anti-rabbit IgG (H+L), horseradish peroxidase conjugate	Invitrogen	G21234
Alexa Fluor® 488 goat anti-mouse IgG (H+L)	Invitrogen	A11029
Alexa Fluor® 488 donkey anti-mouse IgG (H+L)	Invitrogen	A21202
OPD 10mg tablet	Sigma-Aldrich	P8287
Peroxidase from horseradish	Sigma-Aldrich	P8375
HEPES	Sigma-Aldrich	H3375
Lipofectamine™ RNAiMAX Transfection Reagent	Invitrogen	13778030
polyethyleneimine (PEI)	Sigma-Aldrich	408727-100ML
Protease Inhibitor Tablets	Roche	11697498001
Paraformaldehyde 20%, EM Grade	Electron Microscopy Sciences	15713
transferrin-biotin labeled human	Sigma-Aldrich	T3915
Streptavidin-POD conjugate	Sigma-Aldrich	11089153001
Peroxidase from horseradish (HRP)	Sigma-Aldrich	P8375-25KU
Protease Inhibitor Cocktail	Roche	4693116001
PhosStop	Roche	4906837001
MgCl2	Fisher Scientific	AA12315A1
EGTA	Fisher Scientific	32-462-625GM
EDTA	Fisher Scientific	6381-92-6
D-Sucrose	Fisher Scientific	BP220-1
Bovine Serum Albumin	Equitech-Bio	BAH65
D-Glucose	Fisher Scientific	D16-3
SMARTpool: ON-TARGETplus CLTA siRNA	Thermo	L-004002-00-0005
SMARTpool: ON-TARGETplus CLTBT siRNA	Thermo	L-004003-00-0005
SNX9 siRNA #1	Sigma		UAAGCACUUUGACUGGUUAUU (sense)
SNX9 siRNA #2	Sigma		AACAGUCGUGCUAGUUCCUCA (sense)
Anti-SNX9 antibody	Sigma	HPA031410
Triton X-100	VWR	IC807426
Trypsin	Invitrogen	25200056
Urea	Fisher	29700
V5 antibody	Genetex	GTX628529
VEGF	R&D systems	293-VE-010
wnt9a MO	GeneTools		AAGCCcatccgtcctgttaagaaag
